# ASigNTF: Agnostic Signature using NTF – a universal agnostic strategy to estimate cell-types abundance from transcriptomic datasets

**DOI:** 10.1101/2021.02.04.429589

**Authors:** Paul Fogel, Galina Boldina, Corinne Rocher, Charles Bettembourg, George Luta, Franck Augé

## Abstract

**Background:** Molecular signatures for deconvolution of immune cell types have been proposed, based on a methodology that relies on the biological classification of the cell types being studied. When working with less known biological material, a data-driven approach is needed to uncover the underlying classes and construct ad hoc signatures.

**Results:** We introduce a new approach, ASigNTF: Agnostic Signature using Non-negative Tensor Factorization, to perform the deconvolution of cell types from transcriptomics data (RNAseq and microarray). ASigNTF, which is based on two complementary statistical/mathematical tools: non-negative tensor factorization (for dimensionality reduction) and the Herfindahl-Hirschman index (for signature selection), can be applied to any type of tissue as long as transcriptomic data on isolated cells is available. As a direct result of the new method, we propose two new signatures for the deconvolution of immune cell types, one consisting of a relatively small set of 415 genes, which is more compatible with microarray platforms, and a larger set of 915 genes. Using external datasets, our two signatures outperform the CIBERSORT LM22 signature in deconvolution of RNA-seq data. Our signature with 415 genes allows to recognize a larger number of cell types compared to the ABIS microarray signature.

**Conclusions:** The paper proposes a new method, ASigNTF; applies the method, and also provides a software implementation that allows to identify molecular signatures for deconvolution of complex tissues and specifically up to 16 immune cell types from micro-array or RNA-seq data.

**Highlights:**

- Several signatures of immune cell types have been proposed, which follow a methodology deeply rooted in the known biological classification of the investigated cell types.
- When working with less known biological material, a more agnostic, data-driven approach is required to uncover the underlying classes and construct ad hoc signatures.
- We present ASigNTF, a new agnostic approach to cell type classification and signature selection supported by an application software.
- We discuss the results of benchmarking our proposed signatures, ABIS-seq and CIBERSORT on external datasets.
