## Supplemental Table 1 for "ASigNTF: Agnostic Signature using NTF – a universal agnostic strategy to estimate cell-types abundance from transcriptomic datasets"

### Sheet: Table S1  Abbreviations
Abrreviated name	Cell type name
B_Ex	Exhausted B cells
B_naive	Naive B cells
B_NSM	Non-swithed memory B cells
B_SM	Swithed memory B cells
Basophils	Low-density basophils
C_mono	Classical monocytes
CD4_naive	Naive CD4+ T cells
CD4_TE	T CD4 terminal effector
CD8_CM	T CD8 central memory
CD8_EM	Effector Memory CD8+ T cells
CD8_naive	Naive CD8+ T cells
CD8_TE	T CD8 terminal effector
I_mono	Intermediate monocytes
NC_mono	Non-classical monocytes
mDC	Myeloid Dendritic cells
MAIT	MAIT
Neutrophils	Low-density neutrophils
NK	Natural Killer cells
pDC	Plasmacytoid Dendritic cells
Plasmablasts	Plasmablasts
Progenitor	Progenitor cells
TFH	Follicular helper T cells
Th1	T helper 1 (Th1)
Th1/Th17	Th1/Th17
Th17	T helper 17 (Th17)
Th2	T helper 2 (Th2)
Treg	T regulatory cells
VD2-	Gamma-delta T cells VD2-
VD2+	Gamma-delta T cells VD2+
