## Supplementary material for "ASigNTF: Agnostic Signature using NTF – a universal agnostic strategy to estimate cell-types abundance from transcriptomic datasets": Signature 415 genes

### Sheet: Table S2 Signature_415
Gene	Cell type	Median TPM 1st	B Memory	B Naive	Basophils LD	CD4+ effector	CD8 activated	MAIT	mDCs	Monocytes C	Monocytes NC+I	Naive T cells	Neutrophils LD	NK	pDCs	Plasmablasts	VD2-	VD2+
AATK	Neutrophils LD	18	0	0	0	0	0	0	0	2	1	0	18	1	0	0	0	0
ABCB4	B Naive	41	9	41	0	0	1	0	5	0	0	0	0	1	1	0	0	0
ABCC3	Monocytes NC+I	65	4	6	5	3	2	2	4	14	65	4	3	4	3	1	2	1
ACSL1	Neutrophils LD	1430	21	12	57	8	10	7	28	145	82	5	1430	12	9	3	9	8
ADAM12	MAIT	41	0	0	0	6	0	41	0	1	0	0	0	0	0	0	0	0
ADAMTS1	NK	34	0	2	0	0	4	1	1	1	1	1	0	34	0	0	7	4
ADM	Neutrophils LD	393	2	2	0	0	0	0	2	36	19	0	393	0	0	1	0	0
AGAP1	MAIT	10	0	0	0	1	4	10	0	0	0	0	0	3	0	0	3	5
AIF1	Monocytes NC+I	579	12	18	1	3	0	0	210	247	579	21	226	3	16	1	0	2
AIM2	B Memory	211	211	45	8	6	4	3	5	11	11	1	27	2	0	22	2	3
AKAP12	Basophils LD	125	0	0	125	0	0	0	0	0	0	0	0	0	0	0	0	0
ALDH1A1	Monocytes C	190	8	7	0	0	0	0	3	190	13	0	0	0	0	1	0	0
ALPL	Neutrophils LD	694	2	7	0	0	0	0	0	0	1	0	694	0	0	0	0	0
ANKRD53	pDCs	18	0	1	0	0	0	0	0	0	0	0	0	1	18	0	0	0
ANXA3	Neutrophils LD	371	3	1	0	0	0	0	0	0	1	0	371	1	0	4	0	0
AOC2	Neutrophils LD	18	0	0	0	1	0	0	0	0	0	0	18	1	0	0	1	0
AOX2P	pDCs	15	0	0	0	0	0	1	0	0	0	1	0	1	15	0	0	0
AQP9	Neutrophils LD	1041	4	7	2	0	0	0	5	148	45	0	1041	0	0	0	0	0
ARHGEF10L	Monocytes C	59	2	3	0	0	0	0	32	59	31	0	0	0	0	1	0	0
ARHGEF4	Naive T cells	14	0	0	0	3	1	2	0	0	0	14	2	1	6	0	2	1
ARVCF	NK	22	1	1	0	1	1	0	1	1	1	1	0	22	0	0	4	0
ASIP	pDCs	20	0	0	0	0	0	0	0	0	0	0	0	0	20	0	0	0
BAIAP3	B Memory	87	87	5	2	6	3	4	0	0	0	0	8	4	0	4	5	6
BEND5	B Naive	28	16	28	1	1	0	0	4	0	0	7	0	1	5	2	1	0
BHLHA15	Plasmablasts	12	0	0	0	0	0	0	0	0	0	0	0	0	1	12	0	0
BLK	B Memory	426	426	242	0	1	1	49	0	0	0	0	0	1	6	26	1	0
BMX	Neutrophils LD	19	0	0	4	0	0	0	0	0	0	0	19	0	0	0	0	0
BTLA	B Naive	208	75	208	11	19	6	6	9	0	0	26	6	2	67	34	2	21
BTNL8	Neutrophils LD	132	0	0	0	0	0	0	0	1	1	0	132	0	0	0	0	0
CA4	Neutrophils LD	105	0	0	0	0	0	0	0	0	0	0	105	0	0	0	0	0
CA6	Naive T cells	25	1	1	2	3	1	1	1	1	1	25	1	1	1	0	1	2
CA8	Basophils LD	431	2	1	431	0	0	0	0	0	1	0	0	0	40	0	0	0
CACNA1E	Neutrophils LD	12	1	0	0	0	0	0	0	0	0	0	12	0	0	0	0	0
CACNA2D3	mDCs	89	0	1	0	0	0	0	89	24	3	0	0	0	9	0	0	0
CALML4	Monocytes NC+I	40	4	2	1	2	1	3	8	16	40	2	7	1	3	3	1	1
CAMK4	Naive T cells	354	17	2	0	251	61	201	0	0	0	354	0	1	0	3	37	106
CAV1	Plasmablasts	20	1	0	1	0	0	0	0	0	0	0	0	0	0	20	0	0
CAV2	Basophils LD	117	0	1	117	1	1	1	0	1	1	1	2	1	0	0	1	0
CCDC149	Monocytes C	11	0	1	0	0	0	0	3	11	3	0	1	0	1	0	0	0
CCL3L3	Monocytes C	342	14	11	1	1	4	6	50	342	85	0	79	4	0	1	7	4
CCNA1	Basophils LD	127	0	1	127	0	0	0	0	0	0	0	0	0	0	0	0	0
CCNB2	Plasmablasts	20	3	4	0	3	2	0	3	1	1	0	0	1	8	20	2	0
CCR3	Basophils LD	3270	4	2	3270	2	2	0	0	0	1	0	107	3	19	1	1	0
CCR4	CD4+ effector	43	1	1	1	43	5	1	0	1	1	2	1	1	1	0	1	4
CCR7	Naive T cells	1482	124	352	1	534	17	21	5	0	1	1482	1	25	29	1	50	156
CCR9	Plasmablasts	41	9	4	0	8	2	4	0	3	1	1	0	2	1	41	4	2
CD14	Monocytes C	1629	54	67	1	1	0	1	164	1629	135	1	329	1	0	9	0	0
CD19	B Naive	448	360	448	1	0	0	0	1	0	1	0	0	0	0	58	0	0
CD1B	mDCs	15	0	0	0	0	0	0	15	1	0	0	0	0	0	0	0	0
CD1C	mDCs	849	99	133	0	0	0	0	849	27	19	0	0	3	0	1	0	0
CD1E	mDCs	113	0	1	0	0	0	0	113	2	3	0	0	0	0	0	0	0
CD200	B Naive	133	14	133	5	5	4	8	2	1	1	7	3	2	5	2	3	1
CD22	B Naive	816	411	816	10	2	2	3	19	8	9	3	7	5	14	2	2	2
CD248	Naive T cells	36	0	0	0	0	1	1	0	0	0	36	0	0	0	0	1	1
CD28	CD4+ effector	133	0	1	2	133	16	94	2	5	4	73	8	0	0	0	8	59
CD300LF	Monocytes NC+I	352	6	11	62	0	0	0	141	246	352	0	152	2	28	1	0	0
CD33	mDCs	402	11	18	66	0	1	1	402	329	198	0	22	6	5	2	1	1
CD36	Monocytes C	836	22	36	1	0	0	0	268	836	92	1	2	3	404	5	0	0
CD70	B Memory	11	11	3	0	1	2	2	0	0	0	0	0	0	0	2	3	1
CD72	B Naive	351	71	351	4	6	14	16	34	5	4	5	0	28	21	2	15	15
CD80	B Memory	13	13	2	0	1	0	0	1	1	1	0	0	0	0	1	0	0
CD8A	CD8 activated	1474	2	1	0	19	1474	707	0	0	2	370	0	108	0	0	145	49
CD9	Basophils LD	1303	9	27	1303	2	3	2	5	25	3	8	12	1	3	2	3	0
CD93	Monocytes C	126	5	7	0	1	1	0	46	126	36	0	81	5	3	0	2	0
CDC20	Plasmablasts	22	4	1	0	3	2	0	1	0	0	0	0	1	1	22	0	1
CDC42EP1	Monocytes C	16	1	1	1	0	0	0	6	16	2	0	0	1	0	0	0	0
CDK2AP1	Monocytes NC+I	75	3	3	3	1	1	1	28	28	75	1	1	1	3	0	0	1
CDKN1C	Monocytes NC+I	24	0	0	0	0	0	0	0	0	24	0	0	0	0	0	0	0
CDKN2B	Monocytes NC+I	10	1	1	0	0	0	0	0	7	10	0	0	0	0	0	0	0
CEACAM3	Neutrophils LD	411	1	2	4	0	0	0	4	6	65	0	411	0	0	0	0	0
CFH	MAIT	46	0	0	0	17	16	46	0	1	0	1	0	1	0	0	12	5
CHAD	B Memory	24	24	2	0	0	0	0	0	0	0	0	0	0	0	15	0	0
CIB2	pDCs	20	0	0	0	0	0	0	0	0	0	0	0	0	20	0	0	0
CKB	Monocytes NC+I	157	2	2	8	0	1	0	4	2	157	0	1	2	0	1	1	2
CLC	Basophils LD	4949	2	4	4949	0	0	0	0	0	1	0	4	2	0	0	0	0
CLCN4	B Naive	15	2	15	0	0	0	0	1	1	0	0	8	0	0	0	0	0
CLDN10	Neutrophils LD	13	0	0	0	0	0	0	0	1	1	0	13	0	0	0	0	0
CLEC10A	mDCs	482	2	2	0	0	0	0	482	27	18	0	0	1	4	0	0	0
CLEC17A	B Naive	137	56	137	10	0	0	0	24	2	2	0	16	0	0	4	0	0
CLEC4C	pDCs	356	2	4	8	1	1	1	2	3	1	1	5	1	356	0	1	1
CLEC5A	Monocytes C	20	0	1	0	0	0	0	2	20	1	0	2	0	0	0	0	0
CLEC6A	Monocytes C	20	1	1	0	0	0	0	3	20	1	0	1	0	0	0	0	0
CLIC2	mDCs	88	1	2	0	1	1	1	88	5	13	1	1	2	8	0	1	2
CMTM2	Neutrophils LD	285	0	1	0	0	0	0	0	2	1	0	285	0	0	0	0	0
CNKSR1	Plasmablasts	24	3	1	1	4	1	2	1	0	1	4	0	2	2	24	1	3
CNRIP1	Basophils LD	36	0	0	36	0	0	0	2	0	0	0	1	0	0	0	0	0
COCH	B Memory	256	256	12	1	1	1	0	0	2	0	1	0	0	1	28	0	0
COL13A1	NK	10	0	0	0	0	0	0	0	0	0	0	2	10	0	0	0	1
COL19A1	B Naive	68	13	68	1	1	1	1	0	1	1	1	1	1	1	1	1	0
COL24A1	pDCs	18	0	0	0	0	0	0	0	1	0	0	0	0	18	1	0	0
COL4A3	B Memory	74	74	16	0	1	0	1	0	0	0	1	0	1	0	10	0	0
COL4A4	B Memory	15	15	3	0	0	0	0	0	0	0	0	0	0	0	5	0	0
COLQ	MAIT	182	2	1	4	19	6	182	1	3	1	6	1	56	5	1	14	25
CORO6	Basophils LD	158	1	1	158	3	6	4	0	0	1	2	0	5	0	0	10	5
CPA3	Basophils LD	1265	1	1	1265	0	0	0	0	0	1	0	0	1	1	0	0	0
CPNE5	B Memory	280	280	111	1	1	0	0	1	2	2	0	2	0	1	102	0	0
CPNE7	MAIT	19	0	0	0	4	1	19	0	0	0	0	0	0	0	0	1	4
CPVL	mDCs	2214	46	54	7	0	1	0	2214	1273	644	0	1	14	86	8	1	0
CR2	B Naive	105	50	105	1	5	1	3	0	0	1	16	0	1	1	5	10	2
CRYM	pDCs	91	1	2	0	0	0	0	0	0	0	0	0	0	91	0	0	0
CSF1R	Monocytes NC+I	1414	22	30	8	3	3	3	370	410	1414	3	51	6	97	4	3	2
CSF3R	Neutrophils LD	6071	29	47	4	1	1	1	301	827	123	1	6071	6	17	7	1	1
CST3	mDCs	1827	28	58	4	1	6	0	1827	638	814	1	68	18	443	5	5	3
CTNNA2	Basophils LD	23	0	0	23	0	0	0	0	0	0	0	0	0	0	0	0	0
CUEDC1	pDCs	60	0	0	0	0	0	0	4	2	3	0	6	0	60	0	0	0
CUX2	pDCs	29	0	0	0	0	0	0	0	0	0	0	0	0	29	0	0	0
CXCL1	Neutrophils LD	320	0	0	0	0	0	0	0	12	1	0	320	0	0	0	0	0
CXCL16	Monocytes NC+I	456	13	18	5	3	2	4	111	115	456	4	155	4	26	2	2	3
CXCR1	Neutrophils LD	1886	2	2	94	0	11	0	1	2	2	0	1886	56	1	0	28	2
CXCR5	B Naive	109	71	109	1	23	6	2	1	0	0	5	0	4	1	0	7	5
CXCR6	MAIT	269	0	1	0	24	29	269	0	0	0	2	0	10	1	0	17	124
CYP11A1	Basophils LD	34	0	0	34	0	0	0	0	0	0	0	0	0	0	0	0	0
CYP1B1	Monocytes C	186	8	13	0	0	0	0	2	186	16	0	5	0	0	1	0	0
CYP2S1	mDCs	98	1	1	2	0	0	0	98	26	4	0	0	1	2	0	0	0
CYP4F12	Basophils LD	65	0	0	65	1	0	0	0	0	0	0	6	0	1	0	0	0
CYP4F22	Monocytes NC+I	27	0	1	1	1	5	10	0	0	27	1	0	2	0	0	3	2
CYP4F3	Neutrophils LD	235	2	4	8	2	3	2	2	3	2	3	235	2	3	0	3	2
CYP7B1	Basophils LD	25	0	0	25	0	0	0	0	0	0	0	0	0	0	0	0	0
CYYR1	pDCs	76	0	0	1	0	0	0	1	0	0	0	1	0	76	0	0	0
DAPK1	Monocytes NC+I	219	3	4	36	0	0	0	68	108	219	1	34	6	86	3	1	0
DBNDD1	B Naive	41	2	41	0	2	0	0	0	0	0	5	0	0	1	0	0	0
DGAT2	Neutrophils LD	412	9	11	5	0	0	0	7	24	5	0	412	0	1	3	0	0
DKK3	MAIT	45	0	0	0	2	2	45	0	0	0	4	0	0	0	0	6	11
DNAJC5B	B Memory	21	21	3	0	1	0	0	0	1	0	0	0	0	0	0	0	0
DNASE1L3	pDCs	283	1	2	0	0	0	1	30	1	1	1	0	1	283	0	0	0
DOCK4	Neutrophils LD	30	0	0	0	0	0	0	2	6	4	0	30	0	0	0	0	0
DPP4	MAIT	294	1	1	1	112	6	294	6	1	1	74	0	3	46	0	4	94
DSC1	Naive T cells	20	0	0	0	1	0	0	0	0	0	20	0	0	0	0	0	0
DSC2	Neutrophils LD	52	0	1	1	0	0	0	0	12	2	0	52	0	0	0	0	0
DSG3	Basophils LD	19	0	0	19	0	0	0	0	0	0	0	0	0	0	0	0	0
DYRK3	pDCs	12	0	0	0	0	0	0	0	0	0	0	1	0	12	0	0	0
EBI3	B Memory	20	20	2	0	0	0	0	1	0	3	0	0	0	0	0	0	0
EDAR	Naive T cells	17	0	0	0	6	0	0	0	0	0	17	0	0	0	0	0	2
ELL3	B Naive	48	9	48	2	2	3	0	1	1	0	2	0	0	15	0	2	1
ELOVL4	MAIT	24	0	0	0	6	4	24	0	0	0	1	0	0	0	0	1	2
EMP1	mDCs	27	0	0	0	1	0	0	27	5	2	0	0	0	3	0	0	0
ENHO	mDCs	18	0	0	0	0	0	0	18	0	1	0	0	0	0	0	0	0
ENPP3	Basophils LD	517	1	2	517	1	1	1	1	0	1	2	1	2	0	0	1	0
EPAS1	Basophils LD	278	0	1	278	1	1	2	0	2	0	0	2	1	0	0	2	3
EPHA2	pDCs	48	0	0	0	0	0	0	0	0	0	0	0	0	48	0	0	0
EPHX2	Naive T cells	163	8	5	5	73	16	14	2	3	2	163	3	8	2	4	23	22
EPS8	Monocytes NC+I	58	4	2	2	4	1	2	13	8	58	3	2	2	1	1	1	2
ERBB2	NK	89	5	6	3	4	19	3	2	2	3	4	3	89	2	1	18	5
FAAH2	CD4+ effector	64	14	0	0	64	6	15	0	0	0	23	0	0	6	1	3	6
FAM111B	B Naive	27	5	27	3	2	2	1	1	1	1	2	1	2	2	2	1	1
FAM134B	Naive T cells	38	2	3	0	18	4	16	2	2	1	38	2	1	0	0	5	5
FASLG	NK	106	1	2	1	3	33	22	1	0	1	1	1	106	1	0	41	32
FBLN2	mDCs	23	1	11	0	0	1	0	23	0	1	9	0	2	2	0	3	0
FBLN7	CD4+ effector	25	0	0	0	25	0	2	0	0	0	9	0	0	0	0	0	0
FCER1A	Basophils LD	9506	9	12	9506	0	0	0	1424	2	15	0	5	8	287	2	0	0
FCER2	B Naive	393	91	393	0	0	0	0	4	4	2	0	1	0	0	12	0	0
FCGR3A	Monocytes NC+I	5623	31	50	1	7	700	5	12	138	5623	7	1788	2192	0	7	1123	219
FCGR3B	Neutrophils LD	5453	7	10	0	1	27	0	1	8	370	1	5453	89	0	1	65	15
FCN1	Monocytes C	4958	173	223	2	1	1	0	1308	4958	2186	1	387	8	1	23	1	1
FCRL1	B Naive	1471	568	1471	7	3	2	2	1	1	5	1	4	1	1	30	3	1
FCRL2	B Naive	216	121	216	3	3	2	2	1	3	3	2	3	3	2	9	2	2
FCRLA	B Naive	471	332	471	1	0	0	0	0	0	0	0	1	1	113	13	0	0
FFAR2	Neutrophils LD	1031	11	12	19	10	7	8	18	44	69	10	1031	10	6	2	8	9
FLT4	MAIT	31	0	0	0	3	1	31	0	0	0	2	0	0	0	0	1	6
FOXP3	CD4+ effector	19	0	0	0	19	0	0	0	0	0	1	0	0	0	0	0	0
FPR2	Neutrophils LD	842	6	9	4	1	0	1	9	132	92	1	842	2	1	1	0	0
FPR3	mDCs	26	0	1	1	0	0	0	26	7	4	0	0	0	0	0	0	0
FSCN1	mDCs	12	2	1	0	1	0	0	12	4	1	0	2	1	0	0	0	0
FXYD6	Monocytes C	68	3	3	0	1	0	1	6	68	4	0	0	1	2	0	1	0
G0S2	Neutrophils LD	5826	15	15	0	0	0	0	79	243	190	0	5826	1	0	4	0	0
GALNT14	Neutrophils LD	15	1	1	0	0	0	0	0	0	0	0	15	0	0	2	0	0
GATA1	Basophils LD	82	1	2	82	0	0	0	0	0	0	0	0	0	0	0	0	0
GFI1B	Basophils LD	153	1	2	153	1	1	1	1	1	2	1	2	1	1	0	1	1
GLDC	Plasmablasts	32	3	2	1	2	1	1	1	0	1	2	1	1	1	32	1	1
GLOD5	Basophils LD	66	0	0	66	0	0	0	0	0	0	1	0	0	0	0	0	0
GLYATL1	B Naive	11	3	11	0	2	0	0	0	0	0	0	0	0	0	0	0	0
GNA14	Basophils LD	28	0	0	28	0	0	0	0	0	0	0	0	0	0	0	0	0
GPBAR1	Monocytes NC+I	220	7	8	1	1	1	1	57	125	220	0	3	2	2	1	2	1
GPR34	Basophils LD	449	3	3	449	4	2	1	2	14	7	2	0	2	0	0	1	3
GPRC5D	Plasmablasts	121	21	0	0	0	0	0	0	0	0	0	0	0	0	121	0	0
GRIP1	mDCs	65	0	1	7	6	3	2	65	0	4	6	1	0	7	0	1	2
GUCY1B3	Monocytes NC+I	34	1	2	2	0	0	0	1	0	34	0	0	4	6	0	0	0
GUCY2D	pDCs	12	0	0	0	0	0	0	2	0	0	0	0	0	12	0	0	0
HAVCR1	Naive T cells	39	0	0	1	17	1	1	11	1	2	39	0	13	1	0	4	1
HDC	Basophils LD	10697	7	10	10697	0	0	0	0	1	1	0	9	7	3	1	0	0
HIST1H2BC	Neutrophils LD	149	1	5	4	1	1	0	1	2	2	1	149	1	9	4	0	0
HLA-DQA1	mDCs	1428	479	412	4	6	26	4	1428	130	124	4	3	19	254	19	19	8
HLA-DQB1	mDCs	3204	1345	1287	2	10	53	3	3204	416	455	1	5	34	706	32	46	29
HLA-DRA	mDCs	16889	7188	6962	9	38	223	11	16889	4927	3767	4	92	185	5268	157	155	116
HMOX1	Monocytes NC+I	362	29	15	9	1	2	0	38	125	362	0	28	9	0	2	4	0
HOMER3	Monocytes C	15	7	1	0	1	0	0	2	15	3	1	3	0	0	3	0	1
HPCAL4	CD4+ effector	17	0	0	0	17	1	2	0	0	0	7	0	0	0	0	1	2
HPGDS	Basophils LD	63	0	0	63	1	0	0	0	0	0	0	0	0	0	0	0	0
HPSE	Monocytes C	75	4	5	1	7	5	5	6	75	10	4	27	3	1	2	4	2
HRASLS2	Plasmablasts	31	2	0	0	0	1	0	0	0	0	0	0	1	1	31	0	1
HRASLS5	Basophils LD	31	0	0	31	0	1	1	0	0	0	0	0	0	0	0	1	0
HRH4	Basophils LD	136	0	1	136	1	0	0	0	0	0	0	1	0	0	0	0	0
ICAM4	Monocytes NC+I	44	1	2	6	2	2	2	5	3	44	2	2	2	6	2	1	2
ICOS	CD4+ effector	96	0	0	0	96	25	22	0	0	0	56	0	2	0	0	8	15
ICOSLG	B Naive	13	5	13	1	2	0	1	3	1	2	1	0	0	2	1	0	0
IGF1	Plasmablasts	12	0	1	0	0	0	0	0	0	0	0	0	0	0	12	0	0
IL13	Basophils LD	12	0	0	12	0	0	0	0	0	0	0	0	0	0	0	0	0
IL17RE	MAIT	14	0	0	2	4	1	14	0	1	0	0	1	0	0	0	1	1
IL1R2	Neutrophils LD	512	0	0	1	1	0	0	74	6	2	0	512	0	1	0	0	0
IL1RL1	Basophils LD	275	0	0	275	0	0	1	0	0	0	0	0	0	0	0	0	0
IL23R	MAIT	61	0	0	0	5	1	61	0	0	0	0	0	1	0	0	1	7
IL2RB	NK	852	13	12	2	77	231	128	3	0	10	32	2	852	1	7	294	198
IL4	Basophils LD	205	0	0	205	0	1	0	0	0	0	0	0	0	0	0	1	0
IL4R	B Naive	435	52	435	4	62	34	19	30	48	24	69	106	33	27	1	33	24
IL5RA	Basophils LD	583	8	1	583	6	19	1	0	0	0	0	1	2	0	1	17	1
IL6ST	Naive T cells	417	11	30	19	233	23	25	20	85	22	417	12	17	71	13	27	32
IL7R	MAIT	1957	6	9	13	1389	322	1957	5	9	7	1288	12	38	5	1	196	1114
IL9R	B Naive	18	7	18	3	4	2	1	0	1	1	2	2	0	1	0	2	1
ILDR1	B Memory	14	14	1	0	0	0	0	0	0	0	0	0	0	0	4	0	0
INPP4B	CD4+ effector	195	0	0	1	195	45	50	2	1	0	100	0	4	1	0	25	73
ITGA2B	Basophils LD	305	3	8	305	0	1	0	0	2	1	0	3	3	1	1	0	0
ITGB8	Basophils LD	95	0	1	95	0	0	0	0	0	2	0	1	1	0	0	0	1
ITLN1	Monocytes NC+I	16	0	0	1	0	0	0	0	1	16	0	0	0	0	0	0	0
KCNG1	B Naive	13	0	13	0	0	0	0	0	0	0	0	0	0	0	0	0	0
KCNJ15	Neutrophils LD	778	2	2	0	1	0	0	1	22	2	0	778	0	0	0	0	0
KCNK10	pDCs	26	0	0	0	0	0	0	0	0	0	0	0	0	26	0	0	0
KCNN4	B Memory	177	177	50	0	23	4	2	31	15	19	14	0	1	0	22	3	6
KCTD12	mDCs	49	2	2	0	0	0	0	49	31	12	1	6	0	13	0	0	0
KHDRBS2	B Naive	20	7	20	0	0	0	0	0	0	1	0	0	0	7	0	0	0
KIF5C	MAIT	21	2	1	0	7	2	21	0	0	1	1	0	0	0	0	1	2
KIR2DL1	NK	86	0	1	0	0	8	0	0	0	1	0	1	86	0	0	20	6
KIR2DL4	NK	47	0	0	0	0	4	0	0	1	4	0	1	47	0	0	7	1
KLF5	Basophils LD	280	0	1	280	2	1	1	0	0	0	3	13	0	0	0	0	1
KLRB1	MAIT	628	2	2	0	111	61	628	0	0	1	2	0	163	1	0	120	263
KLRD1	NK	1259	5	10	4	8	802	92	3	3	18	7	7	1259	2	1	827	668
KMO	B Naive	105	36	105	1	0	0	0	16	19	51	1	1	1	79	4	0	1
KRT23	Neutrophils LD	158	0	1	1	0	0	1	0	3	0	0	158	0	0	0	0	0
KRT81	Basophils LD	29	0	0	29	0	0	0	0	0	0	0	0	1	0	0	0	0
KY	Neutrophils LD	47	0	0	9	0	0	0	0	0	0	0	47	0	0	0	0	0
LDB2	NK	19	0	0	0	0	0	0	0	0	0	0	0	19	0	0	2	0
LDLRAP1	Naive T cells	582	27	19	2	263	49	58	12	14	14	582	0	51	3	24	82	104
LEF1	Naive T cells	1040	1	4	0	493	83	4	0	0	0	1040	0	19	0	6	137	110
LEKR1	mDCs	57	2	5	1	5	4	5	57	18	5	4	1	2	3	2	2	5
LGALS12	Monocytes C	21	1	1	6	0	0	0	5	21	1	0	3	0	0	0	0	0
LGALS9B	NK	79	1	1	2	1	3	0	1	1	2	0	2	79	1	0	7	1
LGALS9C	NK	92	0	1	4	1	1	0	0	1	3	0	21	92	0	0	3	1
LILRA1	Monocytes NC+I	854	12	20	11	0	0	0	178	360	854	0	208	2	39	2	0	0
LILRA4	pDCs	3603	12	20	0	0	0	0	12	2	3	0	2	4	3603	0	0	0
LILRB2	Monocytes NC+I	1361	33	35	151	0	2	0	190	561	1361	0	512	4	77	4	2	0
LINGO2	NK	11	0	0	0	0	0	0	0	0	0	0	0	11	0	0	2	0
LIX1	B Naive	14	1	14	1	0	0	0	0	0	0	0	0	1	0	0	0	0
LOXL3	Monocytes NC+I	46	4	2	0	0	1	0	13	21	46	0	4	0	0	1	1	0
LPAR1	Monocytes C	17	0	2	0	0	0	0	3	17	4	0	2	1	1	0	0	0
LRG1	Neutrophils LD	467	2	3	2	1	1	1	8	15	3	1	467	1	0	0	1	1
LRRC25	Monocytes NC+I	852	32	41	60	0	0	1	277	398	852	1	580	5	68	3	0	0
LRRC4	Neutrophils LD	18	0	0	1	0	0	0	1	1	1	0	18	0	0	0	0	0
LRRN3	Naive T cells	210	1	1	1	17	2	1	0	0	1	210	0	1	1	0	3	10
LTK	MAIT	71	4	1	0	6	1	71	1	0	0	0	0	0	25	10	1	2
MANSC1	Neutrophils LD	113	1	2	4	2	1	1	2	2	2	3	113	2	1	0	2	1
MAP1A	pDCs	65	0	0	0	1	0	1	0	0	0	0	0	0	65	0	0	0
ME1	MAIT	41	0	0	0	1	0	41	0	3	1	0	0	0	0	0	0	6
MERTK	Monocytes NC+I	35	0	1	0	0	0	0	0	7	35	1	0	0	1	0	0	0
MGAM	Neutrophils LD	180	0	0	7	0	0	0	0	3	0	0	180	3	0	0	0	0
MIR223	Basophils LD	40	1	0	40	0	0	0	0	0	0	0	0	0	0	0	0	0
MIR2276	pDCs	27	0	0	0	0	0	0	0	0	0	0	0	0	27	0	0	0
MIR618	Basophils LD	23	0	0	23	0	0	0	0	0	0	0	2	0	0	0	0	0
MIR652	Basophils LD	214	0	0	214	0	0	0	0	0	3	0	12	0	0	0	0	0
MLC1	NK	101	1	1	0	1	15	1	1	2	21	1	0	101	0	0	27	5
MME	Neutrophils LD	672	2	6	5	1	2	1	1	2	1	2	672	2	16	0	11	1
MMP28	Naive T cells	12	0	0	0	1	0	0	0	0	0	12	0	0	0	0	0	1
MMP9	Neutrophils LD	149	0	1	0	0	0	0	1	1	0	0	149	0	0	0	0	0
MPP3	mDCs	11	0	0	0	0	0	0	11	1	0	0	0	0	0	0	0	0
MRAS	Monocytes NC+I	31	0	0	0	0	0	0	5	5	31	0	0	0	0	0	0	0
MRC1	mDCs	21	0	0	0	0	0	0	21	0	1	0	0	0	1	0	0	0
MS4A14	Monocytes NC+I	57	5	4	0	0	0	0	11	24	57	0	0	0	0	1	0	0
MS4A2	Basophils LD	1597	2	1	1597	1	0	1	0	0	1	1	3	1	1	0	1	0
MS4A3	Basophils LD	4492	3	4	4492	0	0	0	0	1	1	0	3	4	2	1	0	0
MS4A4A	Monocytes NC+I	126	1	2	11	0	0	0	26	19	126	0	0	1	42	0	0	0
MS4A7	Monocytes NC+I	1350	39	45	2	1	1	1	98	300	1350	1	2	7	4	4	1	1
MXRA8	Naive T cells	21	0	0	0	1	0	0	0	0	0	21	0	0	0	0	0	2
MYOM2	NK	3175	24	30	1	28	640	3	3	2	32	14	2	3175	6	6	823	240
NCAM1	NK	150	0	1	0	1	23	11	1	0	2	0	0	150	2	0	32	5
NCR1	NK	155	1	2	0	0	36	0	0	1	2	0	3	155	0	0	72	3
NDRG2	mDCs	461	9	13	7	39	24	26	461	15	11	44	7	18	23	2	14	30
NELL2	Naive T cells	374	0	1	0	105	31	60	0	0	0	374	0	2	0	0	39	46
NMUR1	NK	82	1	1	1	1	27	8	0	0	1	1	1	82	0	0	32	12
NOG	Naive T cells	14	0	0	0	3	0	0	0	0	0	14	1	0	0	0	0	1
NOV	Neutrophils LD	37	0	0	3	0	0	0	1	1	1	0	37	0	0	0	0	0
NRCAM	Naive T cells	14	2	0	0	1	0	0	0	0	0	14	0	0	0	0	0	1
NRG1	Monocytes C	86	3	5	2	1	0	1	8	86	3	0	1	0	0	1	1	0
NRP1	pDCs	326	1	1	1	1	1	1	4	8	2	1	1	1	326	0	1	1
OLFML2B	Monocytes NC+I	13	0	0	0	0	0	0	2	3	13	0	0	0	0	0	0	0
OR2A4	Basophils LD	22	0	0	22	0	0	0	0	0	0	0	0	0	0	0	0	0
OR6K3	Basophils LD	27	0	0	27	0	0	0	0	0	0	0	0	0	0	0	0	0
OR6N1	Basophils LD	13	0	0	13	0	0	0	0	0	0	0	0	0	0	0	0	0
OR6N2	Basophils LD	24	0	0	24	0	0	0	0	0	0	0	0	0	0	0	0	0
ORM1	Neutrophils LD	59	1	2	0	1	2	1	2	2	1	3	59	5	1	0	3	2
OSCAR	Monocytes C	126	4	7	0	0	1	1	56	126	70	0	55	2	2	1	1	1
OSGIN1	Monocytes NC+I	19	1	1	0	0	0	0	2	5	19	0	5	1	0	0	0	1
OSM	Basophils LD	4975	4	7	4975	25	20	59	26	42	11	11	691	19	6	3	24	36
OXCT2	Plasmablasts	10	1	0	0	0	0	0	1	0	0	0	0	0	0	10	0	0
P2RY2	Monocytes NC+I	18	0	0	3	0	0	0	9	13	18	0	0	0	1	0	0	0
PACSIN1	pDCs	111	0	0	0	1	1	1	0	0	0	0	0	3	111	0	0	5
PAPSS2	Monocytes NC+I	70	1	3	1	2	2	1	14	9	70	2	3	2	1	0	2	1
PARM1	B Memory	39	39	13	0	0	0	0	10	0	1	0	0	0	0	22	0	0
PCDH9	B Naive	41	4	41	1	0	0	0	0	0	0	0	0	0	3	0	0	0
PCDHGC3	pDCs	42	3	1	1	1	2	1	1	1	1	0	0	2	42	0	0	1
PGLYRP1	Neutrophils LD	95	0	1	0	0	0	0	0	0	0	0	95	1	0	0	0	0
PHEX	pDCs	38	0	0	0	1	0	0	0	0	0	0	0	0	38	0	0	0
PI16	CD4+ effector	32	1	2	0	32	5	1	0	0	0	3	0	3	0	0	4	0
PI3	Neutrophils LD	103	0	0	0	0	0	0	0	0	0	0	103	0	0	0	0	0
PKIB	mDCs	40	4	5	3	2	2	0	40	3	5	4	0	1	2	1	2	0
PLA2G7	Monocytes C	50	4	4	1	0	0	1	14	50	4	0	0	1	1	1	0	0
PLAGL2	Monocytes NC+I	84	5	5	6	6	4	5	7	21	84	5	5	5	3	2	5	6
PLD4	pDCs	3671	114	174	0	0	0	0	398	18	166	0	1	5	3671	1	0	0
PLEKHA7	MAIT	32	1	1	0	4	0	32	3	0	0	1	0	0	4	7	0	2
PLEKHG1	B Naive	78	37	78	0	2	5	2	0	0	0	0	0	0	0	1	5	1
PLEKHG7	B Memory	20	20	2	0	0	0	0	0	0	0	0	0	0	0	1	0	0
PLXNA4	pDCs	51	0	0	0	1	0	0	0	0	0	1	0	5	51	0	1	0
PLXNB2	Monocytes NC+I	228	7	9	1	1	0	0	101	137	228	3	0	2	128	2	1	0
PNPLA1	Basophils LD	174	1	1	174	0	0	0	1	5	3	0	14	0	0	0	0	0
POU2AF1	B Memory	151	151	105	1	3	1	1	1	1	1	1	1	1	1	94	1	1
PPM1J	pDCs	251	4	5	0	0	0	0	10	1	2	0	0	1	251	0	0	0
PPP1R14B	pDCs	29	1	1	0	0	0	1	1	1	1	1	1	0	29	0	0	0
PRF1	NK	3584	18	27	2	95	1356	1027	1	1	39	43	3	3584	1	5	1619	811
PRKAR2B	mDCs	10	1	1	0	0	0	0	10	4	3	0	0	1	4	0	0	0
PROC	pDCs	52	0	0	0	0	0	0	0	0	0	0	2	0	52	0	0	0
PROK2	Neutrophils LD	602	1	1	9	1	25	0	1	20	1	0	602	3	0	0	3	3
PRSS23	NK	266	2	3	2	3	171	2	1	1	4	3	2	266	1	1	136	27
PRSS35	MAIT	13	0	0	0	0	0	13	0	0	0	0	0	0	0	0	0	1
PTENP1	Basophils LD	13	0	0	13	0	0	0	0	0	0	0	0	0	0	0	0	0
PTGDR	NK	191	0	2	1	7	79	50	0	0	2	1	0	191	0	0	104	35
PTGDS	pDCs	1011	3	3	0	11	37	6	0	0	3	1	2	100	1011	0	36	32
PTGS2	Neutrophils LD	944	3	11	25	0	0	0	123	146	99	0	944	1	1	1	0	0
PTPRK	B Naive	66	16	66	3	4	5	4	1	1	1	22	1	1	2	1	6	3
PTPRS	pDCs	101	1	1	1	0	0	0	1	1	0	1	1	1	101	0	0	0
PYCR1	Plasmablasts	26	6	2	0	1	1	1	3	0	0	3	0	1	3	26	0	2
RASD1	pDCs	54	0	0	1	0	1	0	1	1	1	0	0	1	54	1	1	1
RIN2	Monocytes C	62	2	3	0	0	0	0	26	62	46	0	1	0	2	0	0	0
RNU4-2	Monocytes C	27	0	6	4	3	0	0	7	27	6	0	0	1	3	2	0	0
ROR2	MAIT	17	0	0	0	1	0	17	0	0	0	0	0	0	0	0	0	0
RORC	MAIT	153	0	0	0	35	2	153	0	0	0	1	0	1	0	0	2	8
RRAS	Monocytes NC+I	19	1	1	0	2	1	1	2	5	19	2	0	1	1	0	2	1
RRM2	Plasmablasts	94	14	1	2	12	9	2	0	0	0	1	1	15	1	94	9	2
RTN1	mDCs	68	1	1	0	0	0	0	68	26	20	0	1	0	0	0	0	0
RXFP2	Monocytes C	11	0	0	0	0	0	0	0	11	1	0	0	0	0	0	0	0
S100A8	Neutrophils LD	4342	44	98	14	0	0	0	179	962	116	0	4342	2	0	7	0	0
S1PR3	Monocytes C	27	0	2	0	0	0	0	1	27	1	0	0	0	0	0	0	0
S1PR5	NK	481	2	3	0	12	228	136	0	0	5	3	0	481	0	0	341	151
SCAMP5	pDCs	271	2	1	1	1	1	0	0	0	1	1	0	2	271	8	0	0
SCARA5	pDCs	96	0	0	0	0	0	0	1	0	0	0	0	0	96	0	0	0
SCN9A	pDCs	67	0	0	4	0	0	0	6	1	0	0	1	1	67	1	0	0
SCT	pDCs	51	0	0	0	0	0	0	0	0	0	0	0	0	51	0	0	0
SDS	mDCs	15	1	1	2	1	1	1	15	2	1	1	2	1	2	0	0	1
SERP2	Basophils LD	24	0	0	24	0	0	0	0	0	0	0	0	2	0	0	1	0
SERPINF1	pDCs	1814	27	25	5	10	10	6	57	12	8	25	7	9	1814	20	8	8
SFTPD	Monocytes NC+I	15	0	0	0	0	0	0	0	0	15	0	0	0	0	0	0	0
SH2D1B	NK	580	4	5	0	0	6	0	1	0	84	0	1	580	0	1	27	0
SHD	pDCs	93	0	0	0	0	0	0	0	0	0	0	0	0	93	0	0	0
SIGLEC10	Monocytes NC+I	490	97	81	17	2	5	2	41	68	490	1	155	14	5	2	5	5
SLAMF8	mDCs	47	0	1	0	2	11	1	47	4	3	2	0	9	0	0	7	7
SLC12A3	pDCs	85	1	1	0	0	0	0	0	0	0	0	0	0	85	0	0	0
SLC24A3	Basophils LD	12	0	0	12	0	0	0	0	0	0	0	0	0	0	0	0	0
SLC27A2	Basophils LD	215	1	0	215	1	3	2	0	0	0	0	0	2	0	1	2	3
SLC35F3	pDCs	19	0	0	0	0	0	0	0	0	0	0	0	0	19	0	0	0
SLC38A11	B Naive	37	3	37	0	0	0	0	0	0	0	0	0	0	2	0	0	0
SLC45A3	Basophils LD	294	2	3	294	0	0	0	0	0	0	0	0	0	0	0	0	0
SLC4A10	MAIT	223	0	0	2	9	2	223	0	1	1	2	2	3	0	0	2	14
SLC7A8	Basophils LD	116	1	2	116	3	0	3	1	0	1	13	0	1	0	0	1	1
SLPI	Neutrophils LD	38	0	0	0	0	0	0	0	0	0	0	38	0	0	0	0	0
SNED1	B Memory	95	95	21	0	23	2	3	0	2	15	15	0	0	0	4	3	2
SOCS2	Basophils LD	1430	5	3	1430	30	22	46	1	1	1	22	1	49	2	2	29	21
SPON2	NK	903	7	11	10	16	215	35	3	2	12	13	1	903	35	3	131	122
SPRED1	Monocytes NC+I	10	0	0	0	0	0	0	1	1	10	0	0	0	0	0	0	0
SSPN	B Memory	90	90	7	2	0	0	0	0	0	0	0	2	0	0	19	0	0
ST6GALNAC1	CD4+ effector	11	0	0	1	11	0	0	0	0	0	2	0	0	0	0	0	1
STAB1	Monocytes C	75	2	3	1	0	0	0	21	75	12	0	0	0	0	0	0	0
STAP1	B Naive	234	166	234	22	3	1	7	6	1	1	4	0	21	27	46	1	4
STEAP4	Neutrophils LD	332	1	2	1	1	0	0	1	35	1	1	332	1	0	0	0	0
SUMO1P1	Neutrophils LD	72	0	0	1	0	0	0	0	6	7	0	72	0	0	0	0	0
SYN3	B Naive	12	1	12	2	1	1	1	2	1	1	1	3	2	1	0	1	1
TAL1	Basophils LD	19	0	0	19	0	0	0	0	0	0	0	0	0	0	0	0	0
TAS1R3	B Memory	34	34	4	1	1	1	0	0	0	0	1	0	1	0	4	1	0
TCEA3	Naive T cells	40	0	0	0	23	0	1	8	1	1	40	0	0	2	0	3	3
TCF7	Naive T cells	386	18	2	1	226	54	93	0	1	1	386	1	23	0	0	76	104
TCF7L2	Monocytes NC+I	395	3	3	1	3	7	12	7	33	395	5	15	10	2	0	9	8
TCN1	Basophils LD	1102	1	2	1102	0	0	0	0	1	0	0	9	1	2	0	0	0
TEX9	B Memory	37	37	4	12	3	3	5	3	3	3	3	3	4	2	6	3	6
TFEC	Monocytes C	84	29	10	0	0	0	0	37	84	14	0	1	0	17	0	0	0
TGM3	Neutrophils LD	13	0	0	0	0	0	0	0	0	0	0	13	0	0	0	0	0
THEM5	MAIT	25	1	1	0	9	4	25	0	0	0	1	0	2	4	0	2	9
THSD7A	Basophils LD	33	0	0	33	0	0	0	0	0	0	0	0	0	0	0	0	0
TIMD4	Naive T cells	12	0	0	0	4	1	1	2	0	0	12	0	4	0	1	3	2
TLR9	pDCs	90	7	6	3	1	0	1	0	0	0	1	2	0	90	2	0	0
TMEM150B	Monocytes C	19	1	2	5	0	0	0	2	19	3	0	1	0	0	0	0	0
TMEM63C	Monocytes NC+I	17	1	0	0	1	2	0	0	2	17	0	2	0	0	0	0	0
TNFAIP6	Neutrophils LD	181	1	1	0	0	0	0	3	32	6	0	181	0	0	0	0	0
TNFRSF10C	Neutrophils LD	1643	2	4	17	0	0	0	5	15	12	1	1643	1	0	0	0	0
TNFRSF13B	B Memory	190	190	58	0	0	0	0	0	0	0	0	1	0	1	103	0	0
TNFRSF17	Plasmablasts	235	24	12	1	0	0	1	0	0	0	0	0	0	15	235	1	0
TNFRSF21	pDCs	351	0	2	1	0	0	0	7	1	1	0	0	1	351	0	0	0
TNFRSF4	CD4+ effector	28	0	0	2	28	0	1	0	0	0	1	0	5	0	0	1	1
TNFRSF8	Monocytes NC+I	108	2	1	0	0	0	0	4	28	108	0	15	0	1	1	0	0
TNFSF11	Basophils LD	27	0	0	27	1	0	0	0	0	0	0	0	3	0	0	0	0
TPM2	pDCs	267	1	0	1	3	1	6	1	0	0	3	0	2	267	0	1	3
TREM1	Neutrophils LD	2518	14	23	3	0	0	0	101	419	74	0	2518	1	0	1	0	0
TSHR	Plasmablasts	21	1	0	0	4	1	0	1	0	0	1	0	0	1	21	0	0
TSPAN1	pDCs	10	0	0	0	0	0	0	0	0	0	0	0	0	10	0	0	0
TSPAN13	pDCs	533	41	116	0	0	0	0	1	0	0	0	4	2	533	5	0	0
TSPAN15	MAIT	50	0	0	0	10	1	50	3	0	1	1	0	2	0	0	1	1
TTC39A	pDCs	92	0	0	1	0	0	0	0	1	0	0	1	0	92	0	2	0
TXNDC5	Plasmablasts	571	34	9	3	1	3	3	5	2	2	1	1	2	71	571	2	2
UBD	Basophils LD	77	0	0	77	0	0	0	0	0	0	0	0	0	0	0	0	0
UGT2B11	Basophils LD	225	0	0	225	0	0	0	0	0	0	0	0	1	0	0	0	0
USP13	MAIT	31	1	3	1	4	2	31	3	1	2	3	0	2	4	1	3	3
VCAN	Monocytes C	1393	28	64	11	0	0	0	341	1393	113	1	1	2	0	7	0	0
VMO1	Monocytes NC+I	23	0	0	0	0	0	0	1	0	23	0	0	0	0	0	0	0
VNN3	Neutrophils LD	416	2	2	104	1	3	1	1	25	6	2	416	3	2	1	2	1
VSIG4	mDCs	57	0	1	2	0	2	0	57	21	6	0	1	0	0	0	1	0
ZBTB16	MAIT	326	3	30	9	23	5	326	1	14	12	8	2	179	1	0	34	225
ZBTB32	B Memory	87	87	25	1	2	2	0	0	0	0	2	0	0	0	33	2	1
ZDHHC11B	CD4+ effector	10	0	0	0	10	1	1	0	0	0	1	0	0	0	0	0	2
ZFAT	pDCs	634	15	11	11	8	8	7	7	7	11	12	5	8	634	22	9	5
ZMAT4	NK	39	0	1	0	0	0	0	0	0	1	0	0	39	0	0	1	1
ZNF366	mDCs	32	0	0	0	0	0	0	32	2	2	0	0	0	1	0	0	0
